# The hippocampus as a sorter and reverberatory integrator of sensory inputs

**DOI:** 10.1101/2022.01.10.475731

**Authors:** Masanori Nomoto, Emi Murayama, Shuntaro Ohno, Reiko Okubo-Suzuki, Shin-ichi Muramatsu, Kaoru Inokuchi

## Abstract

In entorhinal-hippocampal networks, the trisynaptic pathway, including the CA3 recurrent circuit, processes episodes of context and space^1-3^. Recurrent connectivity can generate reverberatory activity^4-6^, an intrinsic activity pattern of neurons that occurs after sensory inputs have ceased. However, the role of reverberatory activity in memory encoding remains incompletely understood. Here we demonstrate that in mice, synchrony between conditioned stimulus (CS) and unconditioned stimulus (US)-responsible cells occurs during the reverberatory phase, lasting for approximately 15 s, but not during CS and US inputs, in the CA1 and the reverberation is crucial for the linking of CS and US in the encoding of delay-type cued-fear memory. Retrieval-responsive cells developed primarily during the reverberatory phase. Mutant mice lacking N-methyl-D-aspartate receptors (NRs) in CA3 showed a cued-fear memory impairment and a decrease in synchronized reverberatory activities between CS- and US-responsive CA1 cells. Optogenetic CA3 silencing at the reverberatory phase during learning impaired cued-fear memory. Our findings suggest that reverberation recruits future retrieval-responsive cells via synchrony between CS- and US-responsive cells. The hippocampus uses reverberatory activity to link CS and US inputs, and avoid crosstalk during sensory inputs.
