## Supplementary material for "The hippocampus as a sorter and reverberatory integrator of sensory inputs": Summary of statistical analyses in main and extended figures.

### Sheet: Supplementary table 1
	Supplementary table 1 | Summary of statistical analyses in main and extended figures.
	Fig. #	Category	Group	Sample size (n)	Score			Statistical test	Degree of Freedom & F/t Value or non-parametric test statistic "z"			P value			Post-hoc P value	Significance
					Mean ± Standard error
	Fig. 1c	Freezing (Pre-CS)	Ctrl	15	11.9	±	2.2	Two-tailed unpaired t-test	t26	=	0.169	P	=	0.866	---	No. (P > 0.05)
			KO	13	11.4	±	2.4
		Freezing (24 h CS)	Ctrl	15	35.4	±	5.8	Two-tailed unpaired t-test	t26	=	2.094	P	=	0.046	---	Yes. (P < 0.05)
			KO	13	19.7	±	4.2
	Fig. 1d	Freezing (Pre-CS)	Ctrl	10	13.8	±	3.1	Two-tailed unpaired t-test	t18	=	-1.306	P	=	0.207	---	No. (P > 0.05)
			KO	10	20	±	3.6
		Freezing (2 h CS)	Ctrl	10	33.5	±	5.8	Two-tailed unpaired t-test	t18	=	-0.96	P	=	0.349	---	No. (P > 0.05)
			KO	10	43.6	±	8.7
	Fig. 1e	Freezing (Naive)	Ctrl	7	37.7	±	5	Two-tailed unpaired t-test	t12	=	1.667	P	=	0.121	---	No. (P > 0.05)
			KO	7	28.2	±	5.6
		Freezing (24 h CFC)	Ctrl	7	68.9	±	6.2	Two-tailed unpaired t-test	t12	=	0.223	P	=	0.826	---	No. (P > 0.05)
			KO	7	66.2	±	12.7
	Fig. 1g	Freezing (Pre-CS)	Ctrl	11	24.9	±	4.4	Two-tailed unpaired t-test	t21	=	1.563	P	=	0.132	---	No. (P > 0.05)
			KO	12	16.8	±	2.7
		Freezing (24 h CS)	Ctrl	11	44.6	±	4.1	Two-tailed unpaired t-test	t21	=	2.497	P	=	0.02	---	Yes. (P < 0.05)
			KO	12	30	±	4.1
	Fig. 1k	Freezing (Pre-CS)	OFF	10	23.6	±	3.9	Two-tailed unpaired t-test	t16	=	1.076	P	=	0.297	---	No. (P > 0.05)
			ON	8	17.2	±	4.3
		Freezing (24 h CS)	OFF	10	44.1	±	4	Two-tailed unpaired t-test	t16	=	2.247	P	=	0.039	---	Yes. (P < 0.05)
			ON	8	28.9	±	5.6
	Fig. 1l	Freezing (Pre-CS)	OFF	5	29.3	±	8.4	Two-tailed unpaired t-test	t9	=	0.565	P	=	0.585	---	No. (P > 0.05)
			ON	6	22.5	±	8.5
		Freezing (24 h CS)	OFF	5	53.9	±	6.6	Two-tailed unpaired t-test	t9	=	2.385	P	=	0.04	---	Yes. (P < 0.05)
			ON	6	29.8	±	7.6
	Fig. 2e (CS cell)	Ca2+ activity (Baseline)	Ctrl	496	0.0309531	±	0.00130098	Two-tailed unpaired, Wilcoxon rank sum test	z	=	-1.54626	P	=	0.122041	---	No. (P > 0.05)
			KO	909	0.0331418	±	0.00133869
		Ca2+ activity (CS)	Ctrl	496	0.138064	±	0.00130098	Two-tailed unpaired, Wilcoxon rank sum test	z	=	-2.00388	P	=	0.0450834	---	Yes. (P < 0.05)
			KO	909	0.14937	±	0.00426752
		Ca2+ activity (US)	Ctrl	496	0.0376445	±	0.00408474	Two-tailed unpaired, Wilcoxon rank sum test	z	=	-2.83351	P	=	0.00460398	---	Yes. (P < 0.05)
			KO	909	0.049733	±	0.00487794
		Ca2+ activity (ITI-1)	Ctrl	496	0.113207	±	0.00405769	Two-tailed unpaired, Wilcoxon rank sum test	z	=	6.19147	P	=	5.96075e-10	---	Yes. (P < 0.05)
			KO	909	0.0831512	±	0.00351927
		Ca2+ activity (ITI-2)	Ctrl	496	0.0711642	±	0.00294511	Two-tailed unpaired, Wilcoxon rank sum test	z	=	-0.139629	P	=	0.888953	---	No. (P > 0.05)
			KO	909	0.0750791	±	0.00335677
		Ca2+ activity (Rest)	Ctrl	496	0.0822879	±	0.00128431	Two-tailed unpaired, Wilcoxon rank sum test	z	=	3.36433	P	=	0.0007673	---	Yes. (P < 0.05)
			KO	909	0.0768705	±	0.00142988
	Fig. 2h (US cell)	Ca2+ activity (Baseline)	Ctrl	299	0.0345555	±	0.00199216	Two-tailed unpaired, Wilcoxon rank sum test	z	=	-1.77583	P	=	0.0757603	---	No. (P > 0.05)
			KO	663	0.0372402	±	0.00195955
		Ca2+ activity (CS)	Ctrl	299	0.0543393	±	0.00382888	Two-tailed unpaired, Wilcoxon rank sum test	z	=	-0.461302	P	=	0.644582	---	No. (P > 0.05)
			KO	663	0.0617985	±	0.00457097
		Ca2+ activity (US)	Ctrl	299	0.184934	±	0.00886429	Two-tailed unpaired, Wilcoxon rank sum test	z	=	-1.90746	P	=	0.0564609	---	No. (P > 0.05)
			KO	663	0.202873	±	0.00935762
		Ca2+ activity (ITI-1)	Ctrl	299	0.0966052	±	0.0048149	Two-tailed unpaired, Wilcoxon rank sum test	z	=	1.81723	P	=	0.0691823	---	No. (P > 0.05)
			KO	663	0.0840494	±	0.00425342
		Ca2+ activity (ITI-2)	Ctrl	299	0.0485711	±	0.00328575	Two-tailed unpaired, Wilcoxon rank sum test	z	=	-1.19207	P	=	0.233233	---	No. (P > 0.05)
			KO	663	0.0534216	±	0.00368359
		Ca2+ activity (Rest)	Ctrl	299	0.0677722	±	0.00199181	Two-tailed unpaired, Wilcoxon rank sum test	z	=	-0.214113	P	=	0.830459	---	No. (P > 0.05)
			KO	663	0.0684281	±	0.00191722
	Fig. 2k (Test-CS cell)	Ca2+ activity (Baseline)	Ctrl	450	0.0272526	±	0.00117569	Two-tailed unpaired, Wilcoxon rank sum test	z	=	-0.602894	P	=	0.546579	---	No. (P > 0.05)
			KO	928	0.028121	±	0.00119295
		Ca2+ activity (CS)	Ctrl	450	0.0689134	±	0.00384524	Two-tailed unpaired, Wilcoxon rank sum test	z	=	0.148355	P	=	0.882063	---	No. (P > 0.05)
			KO	928	0.0739344	±	0.00424329
		Ca2+ activity (US)	Ctrl	450	0.0362037	±	0.00403082	Two-tailed unpaired, Wilcoxon rank sum test	z	=	-2.52815	P	=	0.0114665	---	Yes. (P < 0.05)
			KO	928	0.0455023	±	0.0048568
		Ca2+ activity (ITI-1)	Ctrl	450	0.137283	±	0.00460515	Two-tailed unpaired, Wilcoxon rank sum test	z	=	4.06457	P	=	4.81217e-05	---	Yes. (P < 0.05)
			KO	928	0.115494	±	0.00441362
		Ca2+ activity (ITI-2)	Ctrl	450	0.0795652	±	0.00353954	Two-tailed unpaired, Wilcoxon rank sum test	z	=	-0.0978195	P	=	0.922076	---	No. (P > 0.05)
			KO	928	0.0843579	±	0.00404816
		Ca2+ activity (Rest)	Ctrl	450	0.077623	±	0.00137376	Two-tailed unpaired, Wilcoxon rank sum test	z	=	1.50409	P	=	0.132557	---	No. (P > 0.05)
			KO	928	0.0752454	±	0.00150983
	Fig. 2m (Triple Not-shared)	Connectivity (Baseline)	Ctrl	6	0.000187896	±	7.43952e-05	Two-tailed unpaired t-test	t15	=	-1.21088	P	=	0.244676	---	No. (P > 0.05)
			KO	11	0.000433989	±	0.00014268
		Connectivity (CS)	Ctrl	6	5.05757e-05	±	1.4159e-05	Two-tailed unpaired t-test	t15	=	-0.35558	P	=	0.727106	---	No. (P > 0.05)
			KO	11	5.59886e-05	±	8.24646e-06
		Connectivity (US)	Ctrl	6	6.14562e-05	±	1.82049e-05	Two-tailed unpaired t-test	t15	=	1.34601	P	=	0.198291	---	No. (P > 0.05)
			KO	11	3.84774e-05	±	7.99427e-06
		Connectivity (ITI-1)	Ctrl	6	0.000169212	±	2.56115e-05	Two-tailed unpaired t-test	t15	=	3.20189	P	=	0.00594085	---	Yes. (P < 0.05)
			KO	11	9.71865e-05	±	9.43375e-06
		Connectivity (ITI-2)	Ctrl	6	3.61749e-05	±	4.83182e-06	Two-tailed unpaired t-test	t15	=	-1.62187	P	=	0.125657	---	No. (P > 0.05)
			KO	11	6.26375e-05	±	1.16004e-05
		Connectivity (Rest)	Ctrl	6	8.27797e-05	±	8.0233e-06	Two-tailed unpaired t-test	t15	=	-0.970859	P	=	0.347014	---	No. (P > 0.05)
			KO	11	9.9367e-05	±	1.17038e-05
		Correlation	Ctrl	6	R^2	=	0.881371	Pearson correlation	t6	=	3.73127	P	=	0.0202745	---	Yes. (P < 0.05)
			KO	11	R^2	=	-0.0750375	Pearson correlation	t11	=	-0.225749	P	=	0.82644	---	No. (P > 0.05)
	Fig. 2n (Triple shared)	Connectivity (Baseline)	Ctrl	6	0.000302059	±	0.000167879	Two-tailed unpaired t-test	t15	=	1.0668	P	=	0.302932	---	No. (P > 0.05)
			KO	11	0.000150783	±	5.43987e-05
		Connectivity (CS)	Ctrl	6	0.000887278	±	0.00045613	Two-tailed unpaired t-test	t15	=	1.32396	P	=	0.205338	---	No. (P > 0.06)
			KO	11	0.000430561	±	7.91016e-05
		Connectivity (US)	Ctrl	6	0.00209784	±	0.000569685	Two-tailed unpaired t-test	t15	=	1.19671	P	=	0.249991	---	No. (P > 0.07)
			KO	11	0.00132848	±	0.000360973
		Connectivity (ITI-1)	Ctrl	6	0.000922197	±	0.000485747	Two-tailed unpaired t-test	t15	=	1.63697	P	=	0.12244	---	No. (P > 0.08)
			KO	11	0.000324788	±	7.84928e-05
		Connectivity (ITI-2)	Ctrl	6	0.000641966	±	0.00037736	Two-tailed unpaired t-test	t15	=	1.59203	P	=	0.132228	---	No. (P > 0.05)
			KO	11	0.000204292	±	3.42884e-05
		Connectivity (Rest)	Ctrl	6	0.000841677	±	0.000517996	Two-tailed unpaired t-test	t15	=	1.39232	P	=	0.184124	---	No. (P > 0.05)
			KO	11	0.000313093	±	5.59028e-05
		Correlation	Ctrl	6	R^2	=	-0.442225	Pearson correlation	t6	=	-0.986113	P	=	0.379904	---	No. (P > 0.05)
			KO	11	R^2	=	-0.152351	Pearson correlation	t11	=	-0.46245	P	=	0.654735	---	No. (P > 0.05)
	Fig. 2o (CS representaiton in CS ensembles)	Relative change in PVD to ITI	Ctrl	6	68.4789	±	24.5603	Two-tailed unpaired t-test	t15	=	-2.31623	P	=	0.0351047	---	Yes. (P < 0.05)
			KO	11	191.223	±	36.3624
		Population vector angle	Ctrl	6	57.1667	±	0.872417	Two-tailed unpaired t-test	t15	=	-0.295252	P	=	0.771849	---	No. (P > 0.05)
			KO	11	57.6364	±	1.06406
	Fig. 2p (US representaiton in US ensembles)	Connectivity (US)	Ctrl	6	66.8533	±	12.2203	Two-tailed unpaired t-test	t15	=	-2.33012	P	=	0.0341721	---	Yes. (P < 0.05)
			KO	11	222.01	±	48.0273
		Connectivity (ITI-1)	Ctrl	6	51.3333	±	3.1798	Two-tailed unpaired t-test	t15	=	-1.70723	P	=	0.108387	---	No. (P > 0.05)
			KO	11	56.0909	±	1.16349
	Fig. 3e (CA1 CS cell)	Ca2+ activity (Baseline)	Ctrl	192	0.0383569	±	0.0023196	Two-tailed unpaired, Wilcoxon rank sum test	z	=	1.91855	P	=	0.0550411	---	No. (P > 0.05)
			KO	285	0.032718	±	0.00222615
		Ca2+ activity (CS)	Ctrl	192	0.143353	±	0.00666317	Two-tailed unpaired, Wilcoxon rank sum test	z	=	-2.32698	P	=	0.0199661	---	Yes. (P < 0.05)
			KO	285	0.165218	±	0.00712001
		Ca2+ activity (ITI-1)	Ctrl	192	0.0713003	±	0.00488792	Two-tailed unpaired, Wilcoxon rank sum test	z	=	2.48234	P	=	0.0130521	---	Yes. (P < 0.05)
			KO	285	0.0570264	±	0.0042678
		Ca2+ activity (ITI-2)	Ctrl	192	0.0787808	±	0.00507516	Two-tailed unpaired, Wilcoxon rank sum test	z	=	4.37043	P	=	1.24003e-05	---	Yes. (P < 0.05)
			KO	285	0.0536749	±	0.00451993
	Fig. 3h (CA1 US cell)	Ca2+ activity (Baseline)	Ctrl	105	0.0360878	±	0.00366272	Two-tailed unpaired, Wilcoxon rank sum test	z	=	1.01621	P	=	0.857286	---	No. (P > 0.05)
			KO	221	0.0362247	±	0.00367978
		Ca2+ activity (US)	Ctrl	105	0.216416	±	0.0190023	Two-tailed unpaired, Wilcoxon rank sum test	z	=	-0.124811	P	=	0.100776	---	No. (P > 0.05)
			KO	221	0.262799	±	0.0227328
		Ca2+ activity (ITI-1)	Ctrl	105	0.100541	±	0.0107784	Two-tailed unpaired, Wilcoxon rank sum test	z	=	3.10343	P	=	0.36784	---	No. (P > 0.05)
			KO	221	0.0969114	±	0.00881826
		Ca2+ activity (ITI-2)	Ctrl	105	0.0704151	±	0.00769616	Two-tailed unpaired, Wilcoxon rank sum test	z	=	2.72617	P	=	0.180623	---	No. (P > 0.05)
			KO	221	0.0545121	±	0.00652089
	Fig. 3k (CA3 CS cell)	Ca2+ activity (Baseline)	Ctrl	301	0.0280295	±	0.00171009	Two-tailed unpaired, Wilcoxon rank sum test	z	=	0.398929	P	=	0.689946	---	No. (P > 0.05)
			KO	106	0.0332852	±	0.00220944
		Ca2+ activity (CS)	Ctrl	301	0.147446	±	0.00601218	Two-tailed unpaired, Wilcoxon rank sum test	z	=	-0.805058	P	=	0.420786	---	No. (P > 0.05)
			KO	106	0.156937	±	0.0061722
		Ca2+ activity (ITI-1)	Ctrl	301	0.0637376	±	0.00408452	Two-tailed unpaired, Wilcoxon rank sum test	z	=	4.20462	P	=	2.61516e-05	---	Yes. (P < 0.05)
			KO	106	0.0358579	±	0.00280631
		Ca2+ activity (ITI-2)	Ctrl	301	0.0536166	±	0.00376846	Two-tailed unpaired, Wilcoxon rank sum test	z	=	2.30774	P	=	0.0210138	---	Yes. (P < 0.05)
			KO	106	0.0428086	±	0.00362441
	Fig. 3n (CA3 US cell)	Ca2+ activity (Baseline)	Ctrl	272	0.0368943	±	0.00237258	Two-tailed unpaired, Wilcoxon rank sum test	z	=	-0.293261	P	=	0.385085	---	No. (P > 0.05)
			KO	130	0.035601	±	0.00243193
		Ca2+ activity (US)	Ctrl	272	0.3776	±	0.0230775	Two-tailed unpaired, Wilcoxon rank sum test	z	=	0.644836	P	=	0.302975	---	No. (P > 0.05)
			KO	130	0.395792	±	0.0273372
		Ca2+ activity (ITI-1)	Ctrl	272	0.0999127	±	0.0062721	Two-tailed unpaired, Wilcoxon rank sum test	z	=	0.201989	P	=	0.412228	---	No. (P > 0.05)
			KO	130	0.102582	±	0.00594839
		Ca2+ activity (ITI-2)	Ctrl	272	0.050763	±	0.00387129	Two-tailed unpaired, Wilcoxon rank sum test	z	=	0.77541	P	=	0.000299427	---	Yes. (P < 0.05)
			KO	130	0.035399	±	0.0033416
	Fig. 4d	Freezing (Pre-CS)	KA1 HC-ON	6	10.7	±	2.2	Repeated measures two-way ANOVA with Turkey-Kramer post hoc test	genotype; F1,30 = 2.274 opto; F1,30 = 0.413 interaction; F1,30 = 2.2E-6			genotype; P = 0.143 opto; P = 0.525 interaction; P = 0.998			---
			KA1 Tr-ON	6	9.1	±	3.4
			KO HC-ON	10	6.9	±	1.1
			KO Tr-ON	9	5.3	±	2.8
		Freezing (24 h CS)	KA1 HC-ON	6	33.3	±	3.4	Repeated measures two-way ANOVA with Turkey-Kramer post hoc test	genotype; F1,30 = 13.996 opto; F1,30 = 29.527 interaction; F1,30 = 0.430			genotype; P = 8.7E-4 opto; P = 9.5E-6 interaction; P = 0.517			KA1 HC-ON vs. KA1 Tr-ON; P < 0.01 KO HC-ON vs. KO Tr-ON; P < 0.01 KA1 HC-ON vs. KO HC-ON; P < 0.05
			KA1 Tr-ON	6	15.3	±	3.4
			KO HC-ON	10	20	±	2.4
			KO Tr-ON	9	5.8	±	2.6
	Fig. 4e	Freezing (Naive)	KA1 HC-ON	6	9.1	±	2.5	Repeated measures two-way ANOVA with Turkey-Kramer post hoc test	genotype; F1,30 = 0.347 opto; F1,30 = 0.051 interaction; F1,30 = 0.043			genotype; P = 0.560 opto; P = 0.821 interaction; P = 0.836			---
			KA1 Tr-ON	6	9.2	±	1.8
			KO HC-ON	10	7.8	±	2.4
			KO Tr-ON	9	6.5	±	4.3
		Freezing (CFC)	KA1 HC-ON	6	51.1	±	8.1	Repeated measures two-way ANOVA with Turkey-Kramer post hoc test	genotype; F1,30 = 0.548 opto; F1,30 = 0.032 interaction; F1,30 = 1.076			genotype; P = 0.465 opto; P = 0.857 interaction; P = 0.308			---
			KA1 Tr-ON	6	61.8	±	6.5
			KO HC-ON	10	64.1	±	5.3
			KO Tr-ON	9	59.5	±	8.2
	Extended Data Fig. 1b (Pre-exposure CFC)	Freezing (Naive)	Ctrl	4	9.01389	±	1.9678	Two-tailed unpaired t-test	t6	=	-0.55629	P	=	0.598131	---	No. (P > 0.05)
			KO	4	11.2222	±	3.44771
		Freezing (24 h CFC)	Ctrl	4	31.9167	±	6.92963	Two-tailed unpaired t-test	t6	=	-0.499674	P	=	2.44691	---	No. (P > 0.05)
			KO	4	37.2083	±	8.00834
	Extended Data Fig. 3a	Detected cells in CA1	Ctrl	6	420	±	78.4933	Two-tailed unpaired t-test	t15	=	-0.995922	P	=	0.335083	---	No. (P > 0.05)
			KO	11	509.545	±	50.9856
	Extended Data Fig. 3b	Detected cells in CA1	Ctrl	6	20.0551	±	2.67984	Two-tailed unpaired t-test	t15	=	1.23659	P	=	0.235253	---	No. (P > 0.05)
			KO	11	16.1437	±	1.8271
		Detected cells in CA1	Ctrl	6	12.9598	±	1.41769	Two-tailed unpaired t-test	t15	=	0.374631	P	=	0.713178	---	No. (P > 0.05)
			KO	11	12.0446	±	1.61594
		Detected cells in CA1	Ctrl	6	18.7139	±	3.31405	Two-tailed unpaired t-test	t15	=	0.885395	P	=	0.389917	---	No. (P > 0.05)
			KO	11	15.7387	±	1.72699
	Extended Data Fig. 3c	Detected cells in CA1	Ctrl	6	5.17231	±	1.23275	Two-tailed unpaired t-test	t15	=	0.662529	P	=	0.517684	---	No. (P > 0.05)
			KO	11	4.18194	±	0.87665
		Detected cells in CA1	Ctrl	6	4.99455	±	1.13281	Two-tailed unpaired t-test	t15	=	0.84708	P	=	0.410262	---	No. (P > 0.05)
			KO	11	4.09642	±	0.495135
		Detected cells in CA1	Ctrl	6	8.94445	±	1.2424	Two-tailed unpaired t-test	t15	=	1.01311	P	=	0.327071	---	No. (P > 0.05)
			KO	11	7.46809	±	0.838617
		Detected cells in CA1	Ctrl	6	2.6127	±	0.663117	Two-tailed unpaired t-test	t15	=	0.521047	P	=	0.609941	---	No. (P > 0.05)
			KO	11	2.24369	±	0.381595
	Extended Data Fig. 3d (CS cell)	Ca2+ activity (Test-Acc)	Ctrl	496	0.0775579	±	0.00314218	Two-tailed unpaired, Wilcoxon rank sum test (Acc vs. CS)	ctrl; z	=	4.84273	P	=	1.28069e-06	---	Yes. (P < 0.05)
			KO	909	0.0790564	±	0.00300475		KO; z	=	5.00974	P	=	5.45047e-07	---	Yes. (P < 0.05)
		Ca2+ activity (Test-CS)	Ctrl	496	0.0587023	±	0.00286325	Two-tailed unpaired, Wilcoxon rank sum test (CS vs. ITI)	ctrl; z	=	0.657698	P	=	0.510732	---	No. (P > 0.05)
			KO	909	0.0662047	±	0.00304031		KO; z	=	1.59613	P	=	0.110459	---	No. (P > 0.05)
		Ca2+ activity (Test-ITI)	Ctrl	496	0.0572243	±	0.00251509
			KO	909	0.0697318	±	0.00298753
	Extended Data Fig. 3d (US cell)	Ca2+ activity (Test-Acc)	Ctrl	299	0.0694945	±	0.00386485	Two-tailed unpaired, Wilcoxon rank sum test (Acc vs. CS)	ctrl; z	=	4.93885	P	=	7.85843e-07	---	Yes. (P < 0.05)
			KO	663	0.0672058	±	0.00357502		KO; z	=	4.9513	P	=	7.372e-07	---	Yes. (P < 0.05)
		Ca2+ activity (Test-CS)	Ctrl	299	0.0453724	±	0.00301429	Two-tailed unpaired, Wilcoxon rank sum test (CS vs. ITI)	ctrl; z	=	-0.188352	P	=	0.8506	---	No. (P > 0.05)
			KO	663	0.0545074	±	0.00365559		KO; z	=	2.85757	P	=	0.00426905	---	Yes. (P < 0.05)
		Ca2+ activity (Test-ITI)	Ctrl	299	0.045239	±	0.00283686
			KO	663	0.0610581	±	0.00345906
	Extended Data Fig. 3d (Test-CS cell)	Ca2+ activity (Test-Acc)	Ctrl	450	0.0662701	±	0.00276975	Two-tailed unpaired, Wilcoxon rank sum test (Acc vs. CS)	ctrl; z	=	-9.69489	P	=	3.16977e-22	---	Yes. (P < 0.05)
			KO	928	0.0660598	±	0.00273704		KO; z	=	-14.1419	P	=	2.09591e-45	---	Yes. (P < 0.05)
		Ca2+ activity (Test-CS)	Ctrl	450	0.114113	±	0.00325914	Two-tailed unpaired, Wilcoxon rank sum test (CS vs. ITI)	ctrl; z	=	-12.5283	P	=	5.22639e-36	---	Yes. (P < 0.05)
			KO	928	0.116849	±	0.00342721		KO; z	=	-17.4301	P	=	4.87667e-68	---	Yes. (P < 0.05)
		Ca2+ activity (Test-ITI)	Ctrl	450	0.049365	±	0.00244651
			KO	928	0.0524509	±	0.00252894
	Extended Data Fig. 3e (Proportion)	Occupancy of US ∩ CS cell in CS cell	Ctrl	6	25.4836	±	4.43265	Two-tailed unpaired t-test	t15	=	0.347182	P	=	0.733278	---	No. (P > 0.05)
			KO	11	23.4052	±	3.68963
		Occupancy of CS ∩ Test-CS cell in Test-CS cell	Ctrl	6	48.8064	±	4.01422	Two-tailed unpaired t-test	t15	=	0.0857202	P	=	0.932823	---	No. (P > 0.05)
			KO	11	48.274	±	4.0037
	Extended Data Fig. 5a	Freezing (Naive)	Ctrl	6	25	±	6.5652	Two-tailed unpaired t-test	t15	=	1.65921	P	=	0.11783	---	No. (P > 0.05)
			KO	11	12.2727	±	4.40399
		Freezing (24 h CS	Ctrl	6	47.3611	±	4.34303	Two-tailed unpaired t-test	t15	=	2.51287	P	=	0.0238907	---	Yes. (P < 0.05)
			KO	11	27.9545	±	5.14114
	Extended Data Fig. 5c (CS and US vs Test-CS specific)	Connectivity (Baseline)	Ctrl	6	0.000665653	±	8.18595e-05	Two-tailed unpaired t-test	t15	=	-1.13454	P	=	0.274375	---	No. (P > 0.05)
			KO	11	0.000878572	±	0.000129686
		Connectivity (CS)	Ctrl	6	0.000680543	±	7.97178e-05	Two-tailed unpaired t-test	t15	=	-0.689766	P	=	0.500874	---	No. (P > 0.05)
			KO	11	0.000764984	±	7.87458e-05
		Connectivity (US)	Ctrl	6	0.0015493	±	0.000480557	Two-tailed unpaired t-test	t15	=	0.629665	P	=	0.538388	---	No. (P > 0.05)
			KO	11	0.0012573	±	0.000225544
		Connectivity (ITI-1)	Ctrl	6	0.00162329	±	0.000122719	Two-tailed unpaired t-test	t15	=	3.51993	P	=	0.00309434	---	Yes. (P < 0.05)
			KO	11	0.00108142	±	9.18639e-05
		Connectivity (ITI-2)	Ctrl	6	0.000684311	±	9.56946e-05	Two-tailed unpaired t-test	t15	=	0.0634387	P	=	0.950255	---	No. (P > 0.05)
			KO	11	0.000675386	±	8.93311e-05
		Connectivity (Rest)	Ctrl	6	0.000896959	±	8.08475e-05	Two-tailed unpaired t-test	t15	=	-0.207611	P	=	0.838325	---	No. (P > 0.05)
			KO	11	0.000925266	±	8.97744e-05
	Extended Data Fig. 7e (CS cell)	Ca2+ activity (Baseline)	Ctrl	488	0.0287031	±	0.00146296	Two-tailed unpaired, Wilcoxon rank sum test	z	=	-0.245377	P	=	0.806165	---	No. (P > 0.05)
			KO	109	0.0285375	±	0.00142996
		Ca2+ activity (CS)	Ctrl	488	0.147536	±	0.00505997	Two-tailed unpaired, Wilcoxon rank sum test	z	=	-1.19617	P	=	0.231629	---	No. (P > 0.05)
			KO	109	0.164571	±	0.00563309
		Ca2+ activity (US)	Ctrl	488	0.0872033	±	0.00715399	Two-tailed unpaired, Wilcoxon rank sum test	z	=	-1.42504	P	=	0.154147	---	No. (P > 0.05)
			KO	109	0.130811	±	0.0106944
		Ca2+ activity (ITI-1)	Ctrl	488	0.0784331	±	0.00412985	Two-tailed unpaired, Wilcoxon rank sum test	z	=	0.578364	P	=	0.563018	---	No. (P > 0.05)
			KO	109	0.0683888	±	0.00360883
		Ca2+ activity (ITI-2)	Ctrl	488	0.069323	±	0.00358969	Two-tailed unpaired, Wilcoxon rank sum test	z	=	2.4271	P	=	0.0152202	---	Yes. (P < 0.05)
			KO	109	0.0473208	±	0.00269821
		Ca2+ activity (Rest)	Ctrl	488	0.0780036	±	0.00145398	Two-tailed unpaired, Wilcoxon rank sum test	z	=	0.521771	P	=	0.60183	---	No. (P > 0.05)
			KO	109	0.0755013	±	0.00171052
		Ca2+ activity (ITI-1 latter 9s)	Ctrl	488	0.0696947	±	0.00451693	Two-tailed unpaired, Wilcoxon rank sum test	z	=	2.00372	P	=	0.0451001	---	Yes. (P < 0.05)
			KO	109	0.0416378	±	0.00322302
	Extended Data Fig. 7h (US cell)	Ca2+ activity (Baseline)	Ctrl	580	0.0387759	±	0.00199154	Two-tailed unpaired, Wilcoxon rank sum test	z	=	-1.97573	P	=	0.0481858	---	Yes. (P < 0.05)
			KO	157	0.0437245	±	0.00231244
		Ca2+ activity (CS)	Ctrl	580	0.0575196	±	0.00317764	Two-tailed unpaired, Wilcoxon rank sum test	z	=	-0.644688	P	=	0.519129	---	No. (P > 0.05)
			KO	157	0.0629241	±	0.00389491
		Ca2+ activity (US)	Ctrl	580	0.285471	±	0.01132	Two-tailed unpaired, Wilcoxon rank sum test	z	=	-1.25609	P	=	0.209084	---	No. (P > 0.05)
			KO	157	0.350167	±	0.0144056
		Ca2+ activity (ITI-1)	Ctrl	580	0.0904204	±	0.00395534	Two-tailed unpaired, Wilcoxon rank sum test	z	=	-0.235199	P	=	0.814054	---	No. (P > 0.05)
			KO	157	0.090059	±	0.003998
		Ca2+ activity (ITI-2)	Ctrl	580	0.0461385	±	0.00255097	Two-tailed unpaired, Wilcoxon rank sum test	z	=	1.73938	P	=	0.0819671	---	No. (P > 0.05)
			KO	157	0.0359369	±	0.00239478
		Ca2+ activity (Rest)	Ctrl	580	0.0727391	±	0.00142012	Two-tailed unpaired, Wilcoxon rank sum test	z	=	0.88127	P	=	0.378172	---	No. (P > 0.05)
			KO	157	0.0698776	±	0.00164329
		Ca2+ activity (ITI-1 latter 9s)	Ctrl	580	0.0539058	±	0.00345393	Two-tailed unpaired, Wilcoxon rank sum test	z	=	0.101319	P	=	0.919297	---	No. (P > 0.05)
			KO	157	0.050606	±	0.00363227
	Extended Data Fig. 7k (Test-CS cell)	Ca2+ activity (Baseline)	Ctrl	556	0.0236143	±	0.00113654	Two-tailed unpaired, Wilcoxon rank sum test	z	=	-0.872336	P	=	0.383025	---	No. (P > 0.05)
			KO	124	0.0254969	±	0.00129132
		Ca2+ activity (CS)	Ctrl	556	0.0609375	±	0.0038981	Two-tailed unpaired, Wilcoxon rank sum test	z	=	0.115166	P	=	0.908313	---	No. (P > 0.05)
			KO	124	0.067294	±	0.00468489
		Ca2+ activity (US)	Ctrl	556	0.114508	±	0.00961228	Two-tailed unpaired, Wilcoxon rank sum test	z	=	-0.141263	P	=	0.887662	---	No. (P > 0.05)
			KO	124	0.154168	±	0.0134477
		Ca2+ activity (ITI-1)	Ctrl	556	0.100743	±	0.00455273	Two-tailed unpaired, Wilcoxon rank sum test	z	=	-1.24704	P	=	0.212382	---	No. (P > 0.05)
			KO	124	0.10832	±	0.00449918
		Ca2+ activity (ITI-2)	Ctrl	556	0.067581	±	0.00366287	Two-tailed unpaired, Wilcoxon rank sum test	z	=	2.69431	P	=	0.0070534	---	Yes. (P < 0.05)
			KO	124	0.0470468	±	0.00318383
		Ca2+ activity (Rest)	Ctrl	556	0.0817931	±	0.0013643	Two-tailed unpaired, Wilcoxon rank sum test	z	=	2.2434	P	=	0.0248709	---	Yes. (P < 0.05)
			KO	124	0.0733873	±	0.00159039
		Ca2+ activity (ITI-1 latter 9s)	Ctrl	556	0.0816193	±	0.00487684	Two-tailed unpaired, Wilcoxon rank sum test	z	=	-0.628954	P	=	0.529379	---	No. (P > 0.05)
			KO	124	0.0803773	±	0.00538831
	Extended Data Fig. 7m (Triple Not-shared)	Connectivity (Baseline)	Ctrl	11	5.82111e-05	±	2.38678e-05	Two-tailed unpaired t-test	t13	=	-1.65271	P	=	0.122324	---	No. (P > 0.05)
			KO	4	0.000154394	±	7.44377e-05
		Connectivity (CS)	Ctrl	11	1.35231e-05	±	2.35512e-06	Two-tailed unpaired t-test	t13	=	-0.852916	P	=	0.409146	---	No. (P > 0.05)
			KO	4	1.99102e-05	±	1.12853e-05
		Connectivity (US)	Ctrl	11	9.04965e-06	±	4.17146e-06	Two-tailed unpaired t-test	t13	=	-0.839087	P	=	0.416584	---	No. (P > 0.05)
			KO	4	1.81878e-05	±	1.47442e-05
		Connectivity (ITI-1)	Ctrl	11	2.66825e-05	±	6.81615e-06	Two-tailed unpaired t-test	t13	=	-1.87598	P	=	0.0832896	---	No. (P > 0.06)
			KO	4	5.49493e-05	±	1.71928e-05
		Connectivity (ITI-2)	Ctrl	11	1.58116e-05	±	4.59595e-06	Two-tailed unpaired t-test	t13	=	1.63654	P	=	0.125694	---	No. (P > 0.05)
			KO	4	2.93945e-06	±	1.7234e-06
		Connectivity (Rest)	Ctrl	11	5.21059e-05	±	9.54548e-06	Two-tailed unpaired t-test	t13	=	1.60201	P	=	0.133162	---	No. (P > 0.05)
			KO	4	2.56145e-05	±	5.80759e-06
	Extended Data Fig. 7n (Triple shared)	Connectivity (Baseline)	Ctrl	11	0.000232797	±	0.000129685	Two-tailed unpaired t-test	t13	=	-1.01092	P	=	0.330502	---	No. (P > 0.05)
			KO	4	0.000610314	±	0.000537586
		Connectivity (CS)	Ctrl	11	0.000746193	±	0.000363414	Two-tailed unpaired t-test	t13	=	-1.19307	P	=	0.254161	---	No. (P > 0.06)
			KO	4	0.00206309	±	0.00163125
		Connectivity (US)	Ctrl	11	0.00221251	±	0.000705243	Two-tailed unpaired t-test	t13	=	-1.19994	P	=	0.251573	---	No. (P > 0.07)
			KO	4	0.00610491	±	0.00537388
		Connectivity (ITI-1)	Ctrl	11	0.00046573	±	0.000168614	Two-tailed unpaired t-test	t13	=	-1.53814	P	=	0.147993	---	No. (P > 0.08)
			KO	4	0.00190629	±	0.00158958
		Connectivity (ITI-2)	Ctrl	11	0.000727646	±	0.000411528	Two-tailed unpaired t-test	t13	=	-1.32641	P	=	0.207535	---	No. (P > 0.05)
			KO	4	0.0031592	±	0.00302104
		Connectivity (Rest)	Ctrl	11	0.000542894	±	0.000232998	Two-tailed unpaired t-test	t13	=	-1.27324	P	=	0.225231	---	No. (P > 0.05)
			KO	4	0.00148769	±	0.00111899
	Extended Data Fig. 7o (CS representaiton in CS ensembles)	Relative change in PVD to ITI	Ctrl	4	209.33	±	73.6977	Two-tailed unpaired t-test	t13	=	-1.7282	P	=	0.107615	---	No. (P > 0.05)
			KO	11	583.864	±	315.38
		Population vector angle	Ctrl	4	61.8182	±	1.32677	Two-tailed unpaired t-test	t13	=	-2.17249	P	=	0.0489037	---	Yes. (P < 0.05)
			KO	11	67.25	±	1.93111
	Extended Data Fig. 7p (US representaiton in US ensembles)	Relative change in PVD to ITI	Ctrl	4	285.876	±	69.649	Two-tailed unpaired t-test	t13	=	0.587372	P	=	0.567016	---	No. (P > 0.05)
			KO	11	209.023	±	99.6691
		Population vector angle	Ctrl	4	56.5455	±	1.11489	Two-tailed unpaired t-test	t13	=	-0.365755	P	=	0.720431	---	No. (P > 0.05)
			KO	11	57.5	±	3.20156
	Extended Data Fig. 8a	Detected cells in CA1	Ctrl	4	284.545	±	39.0739	Two-tailed unpaired t-test	t13	=	1.27628	P	=	0.224187	---	No. (P > 0.05)
			KO	11	187	±	67.5833
	Extended Data Fig. 8b	Detected cells in CA1	Ctrl	4	16.7472	±	1.56116	Two-tailed unpaired t-test	t13	=	0.57423	P	=	0.575614	---	No. (P > 0.05)
			KO	11	15.188	±	1.04447
		Detected cells in CA1	Ctrl	4	19.0992	±	1.69171	Two-tailed unpaired t-test	t13	=	-0.88646	P	=	0.391474	---	No. (P > 0.05)
			KO	11	21.8216	±	1.93325
		Detected cells in CA1	Ctrl	4	17.6166	±	1.57503	Two-tailed unpaired t-test	t13	=	-0.187701	P	=	0.854009	---	No. (P > 0.05)
			KO	11	18.156	±	1.87205
	Extended Data Fig. 8c	Detected cells in CA1	Ctrl	4	6.72848	±	0.911287	Two-tailed unpaired t-test	t13	=	0.0539341	P	=	0.957808	---	No. (P > 0.05)
			KO	11	6.63924	±	1.04275
		Detected cells in CA1	Ctrl	4	8.00657	±	0.794947	Two-tailed unpaired t-test	t13	=	0.736949	P	=	0.474244	---	No. (P > 0.05)
			KO	11	6.90332	±	1.1529
		Detected cells in CA1	Ctrl	4	7.79017	±	0.929825	Two-tailed unpaired t-test	t13	=	0.489113	P	=	0.63291	---	No. (P > 0.05)
			KO	11	6.90546	±	1.57215
		Detected cells in CA1	Ctrl	4	3.88522	±	0.58273	Two-tailed unpaired t-test	t13	=	0.662971	P	=	0.518932	---	No. (P > 0.05)
			KO	11	3.17276	±	0.746369
	Extended Data Fig. 8d (CS cell)	Ca2+ activity (Test-Acc)	Ctrl	488	0.0807794	±	0.00403655	Two-tailed unpaired, Wilcoxon rank sum test (Acc vs. CS)	ctrl; z	=	2.4869	P	=	0.0128863	---	Yes. (P < 0.05)
			KO	109	0.0741113	±	0.00415596		KO; z	=	0.963838	P	=	0.335127	---	No. (P > 0.05)
		Ca2+ activity (Test-CS)	Ctrl	488	0.0633409	±	0.00331161	Two-tailed unpaired, Wilcoxon rank sum test (CS vs. ITI)	ctrl; z	=	0.681723	P	=	0.495414	---	No. (P > 0.05)
			KO	109	0.0617331	±	0.00363905		KO; z	=	0.282094	P	=	0.777871	---	No. (P > 0.05)
		Ca2+ activity (Test-ITI)	Ctrl	488	0.0668023	±	0.00350421
			KO	109	0.0585662	±	0.00300581
	Extended Data Fig. 8d (US cell)	Ca2+ activity (Test-Acc)	Ctrl	580	0.0708582	±	0.00340485	Two-tailed unpaired, Wilcoxon rank sum test (Acc vs. CS)	ctrl; z	=	1.20458	P	=	0.228364	---	No. (P > 0.05)
			KO	157	0.0813165	±	0.00396238		KO; z	=	2.98175	P	=	0.00286606	---	Yes. (P < 0.05)
		Ca2+ activity (Test-CS)	Ctrl	580	0.0644955	±	0.00316545	Two-tailed unpaired, Wilcoxon rank sum test (CS vs. ITI)	ctrl; z	=	-1.57637	P	=	0.11494	---	No. (P > 0.05)
			KO	157	0.0540279	±	0.00316589		KO; z	=	1.12095	P	=	0.262309	---	No. (P > 0.05)
		Ca2+ activity (Test-ITI)	Ctrl	580	0.0554542	±	0.00291652
			KO	157	0.0583917	±	0.00319961
	Extended Data Fig. 8d (Test-CS cell)	Ca2+ activity (Test-Acc)	Ctrl	556	0.0637835	±	0.00287059	Two-tailed unpaired, Wilcoxon rank sum test (Acc vs. CS)	ctrl; z	=	-11.6689	P	=	1.83697e-31	---	Yes. (P < 0.05)
			KO	124	0.0603416	±	0.0032525		KO; z	=	-5.47113	P	=	4.47185e-08	---	Yes. (P < 0.05)
		Ca2+ activity (Test-CS)	Ctrl	556	0.122947	±	0.00354555	Two-tailed unpaired, Wilcoxon rank sum test (CS vs. ITI)	ctrl; z	=	-13.3147	P	=	1.90111e-40	---	Yes. (P < 0.05)
			KO	124	0.128434	±	0.00398675		KO; z	=	-5.89754	P	=	3.6895e-09	---	Yes. (P < 0.05)
		Ca2+ activity (Test-ITI)	Ctrl	556	0.05123	±	0.00269521
			KO	124	0.052457	±	0.00268266
